# A cell non-autonomous mechanism of yeast chronological aging regulated by caloric restriction and one-carbon metabolism

**DOI:** 10.1101/2020.07.13.200493

**Authors:** Elisa Enriquez-Hesles, Daniel L. Smith, Nazif Maqani, Margaret B. Wierman, Matthew Sutcliffe, Ryan D. Fine, Agata Kalita, Sean M. Santos, Michael J. Muehlbauer, James R. Bain, Kevin A. Janes, John L. Hartman, Matthew D. Hirschey, Jeffrey S. Smith

**Affiliations:** Department of Biochemistry and Molecular Genetics, University of Virginia School of Medicine, Charlottesville, VA; Department of Biomedical Engineering, University of Virginia School of Medicine, Charlottesville, VA; Department of Nutrition Science, Nutrition and Obesity Research Center, Nathan Shock Center of Excellence in the Basic Biology of Aging, University of Alabama at Birmingham, Birmingham, AL; Department of Genetics, Nutrition and Obesity Research Center, Nathan Shock Center of Excellence in the Basic Biology of Aging, University of Alabama at Birmingham, Birmingham, AL; Department of Medicine, Duke Molecular Physiology Institute, Duke University, Durham, NC

## Abstract

Caloric restriction (CR) improves healthspan and lifespan of organisms ranging from yeast to mammals. Understanding the mechanisms involved will uncover future interventions for aging associated diseases. In budding yeast, *Saccharomyces cerevisiae*, CR is commonly defined by reduced glucose in the growth medium, which extends both replicative and chronological lifespan (CLS). We found that conditioned media collected from stationary phase CR cultures extended CLS when supplemented into non-restricted (NR) cultures, suggesting a potential cell non-autonomous mechanism of CR-induced lifespan regulation. Chromatography and untargeted metabolomics of the conditioned media, as well as transcriptional responses associated with the longevity effect, pointed to specific amino acids enriched in the CR conditioned media (CRCM) as functional molecules, with L-serine being a particularly strong candidate. Indeed, supplementing L-serine into NR cultures extended CLS through a mechanism dependent on the one-carbon metabolism pathway, thus implicating this conserved and central metabolic hub in lifespan regulation.
