## Supplemental Table S1 for "A cell non-autonomous mechanism of yeast chronological aging regulated by caloric restriction and one-carbon metabolism"

### Sheet: Media
CAS	Annotation	RT	Reverse	SimPeak	Mean	% CV	Count	CR-1	CR-2	CR-3	CR-4	CR-5	CR-6	Ghost	Media-1	Media-2	Media-3	Media-4	Media-5	Media-6	NR-1	NR-2	NR-3	NR-4	NR-5	NR-6	CR_log2	Media_log2	NR_log2	CR v NR	CR v Media	NR vs Media	CR	Media	NR	CR:NR ratio
79-14-1	Glycolic acid	6.9588	77.7	30	19.1124	1	6														19.139	18.8479	19.2711	19.0605	19.0072	19.3489	#DIV/0!	#DIV/0!	19.1124	#DIV/0!	#DIV/0!	#DIV/0!	#DIV/0!	#DIV/0!	566780	#DIV/0!
61-90-5	Leucine	8.3168	85.1	57	26.5295	3.6	7								27.1165		27.038	27.2428	27.0594	26.4428			24.5206			26.2864	#DIV/0!	26.9799	25.4035	#DIV/0!	#DIV/0!	0.319357	#DIV/0!	1.32361e+08	4.4383e+07	#DIV/0!
812-00-0	O-Methylphosphate	8.4705	81.7	59	17.7012	3.7	3									18.4489	17.3538		17.3009								#DIV/0!	17.7012	#DIV/0!	#DIV/0!	#DIV/0!	#DIV/0!	#DIV/0!	213108	#DIV/0!	#DIV/0!
147-85-3	Proline	8.6549	95.4	63	25.8555	3.3	5				25.1399				25.6557		25.6088	25.5267	27.3462								25.1399	26.0344	#DIV/0!	#DIV/0!	#DIV/0!	#DIV/0!	3.69723e+07	6.87263e+07	#DIV/0!	#DIV/0!
541-50-4	Acetoacetic acid	9.5618	72	78	17.0652	3.8	2	17.5217											16.6086								17.5217	16.6086	#DIV/0!	#DIV/0!	#DIV/0!	#DIV/0!	188173	99929	#DIV/0!	#DIV/0!
111-46-6	Diethylene glycol	9.6738	78.4	80	22.5304	1.6	5														22.7887	22.5757	22.8228	22.5143	21.9506		#DIV/0!	#DIV/0!	22.5304	#DIV/0!	#DIV/0!	#DIV/0!	#DIV/0!	#DIV/0!	6.05795e+06	#DIV/0!
533-67-5	2-Deoxyribose	9.9238	73	88	16.9834	3.9	4														16.0876		16.9703	17.2332	17.6426		#DIV/0!	#DIV/0!	16.9834	#DIV/0!	#DIV/0!	#DIV/0!	#DIV/0!	#DIV/0!	129575	#DIV/0!
59-67-6	Nicotinic acid	10.2388	93.3	101	19.3964	7.8	7	15.9995							19.9505	20.1383	20.2245	19.5892	19.8104	20.0626							15.9995	19.9626	#DIV/0!	#DIV/0!	#DIV/0!	#DIV/0!	65515	1.02174e+06	#DIV/0!	#DIV/0!
110-16-7	Maleic acid	10.5364	68	111	17.1757	3.1	2										16.7976		17.5538								#DIV/0!	17.1757	#DIV/0!	#DIV/0!	#DIV/0!	#DIV/0!	#DIV/0!	148047	#DIV/0!	#DIV/0!
66-22-8	Uracil	10.7758	87.4	117	19.4919	16.5	5				16.0145			16.3585			20.231	23.398	21.4575								16.0145	21.6955	#DIV/0!	#DIV/0!	#DIV/0!	#DIV/0!	66200	3.39626e+06	#DIV/0!	#DIV/0!
498-23-7	Citraconic acid	10.9267	77	119	18.3058	8.9	3	16.5162							19.6725	18.7286											16.5162	19.2005	#DIV/0!	#DIV/0!	#DIV/0!	#DIV/0!	93729	602467	#DIV/0!	#DIV/0!
137-00-8	4-Methyl-5-thiazoleethanol	11.2648	83.2	131	16.961	3.8	6								16.6527	16.863	16.6577	17.1561	16.2806	18.1559							#DIV/0!	16.961	#DIV/0!	#DIV/0!	#DIV/0!	#DIV/0!	#DIV/0!	127575	#DIV/0!	#DIV/0!
110-94-1	Glutaric acid	11.6949	68	142	19.0398	1.5	2															18.842	19.2377				#DIV/0!	#DIV/0!	19.0398	#DIV/0!	#DIV/0!	#DIV/0!	#DIV/0!	#DIV/0!	538966	#DIV/0!
63-68-3	Methionine	11.8327	95.2	144	23.6156	7	5				22.985				22.1122		26.2997	22.6098	24.0716								22.985	23.7733	#DIV/0!	#DIV/0!	#DIV/0!	#DIV/0!	8301650	1.43377e+07	#DIV/0!	#DIV/0!
15667-21-7	Erythronic acid-1,4-lactone	11.9837	63.5	149	18.0647	7.5	2															19.0261		17.1033			#DIV/0!	#DIV/0!	18.0647	#DIV/0!	#DIV/0!	#DIV/0!	#DIV/0!	#DIV/0!	274173	#DIV/0!
107-95-9	beta-Alanine	11.9937	84.7	150	17.7362	4.9	3								16.7277			18.2211	18.2599								#DIV/0!	17.7362	#DIV/0!	#DIV/0!	#DIV/0!	#DIV/0!	#DIV/0!	218343	#DIV/0!	#DIV/0!
1188-21-2	N-Acetylleucine	12.0937	82.8	151	18.5938	1.3	6														18.1772	18.8494	18.7545	18.6457	18.4836	18.6522	#DIV/0!	#DIV/0!	18.5938	#DIV/0!	#DIV/0!	#DIV/0!	#DIV/0!	#DIV/0!	395619	#DIV/0!
6753-62-4	N-Methylglutamic acid	12.3963	86	156	17.0169	14.2	3									19.1241	17.5439								14.3828		#DIV/0!	18.334	14.3828	#DIV/0!	#DIV/0!	#DIV/0!	#DIV/0!	330431	21362	#DIV/0!
83-34-1	3-Methylindole	13.1422	72	183	26.2993	13.5	3				22.1896				28.2938				28.4145								22.1896	28.3542	#DIV/0!	#DIV/0!	#DIV/0!	#DIV/0!	4.78338e+06	3.43127e+08	#DIV/0!	#DIV/0!
1504-06-9	3-Methyloxyindole	13.1476	81.8	184	25.137	7.8	4				22.1896				26.0757			26.0742	26.2085								22.1896	26.1195	#DIV/0!	#DIV/0!	#DIV/0!	#DIV/0!	4.78338e+06	7.29035e+07	#DIV/0!	#DIV/0!
112-53-8	1-Dodecanol	13.4217	86.5	195	22.8438	2.3	6														21.9782	22.6903	23.002	23.0239	22.7654	23.6029	#DIV/0!	#DIV/0!	22.8438	#DIV/0!	#DIV/0!	#DIV/0!	#DIV/0!	#DIV/0!	7.52772e+06	#DIV/0!
95-55-6	2-Aminophenol	13.4536	91.5	197	17.8528	5.3	2																		17.1837	18.522	#DIV/0!	#DIV/0!	17.8528	#DIV/0!	#DIV/0!	#DIV/0!	#DIV/0!	#DIV/0!	236724	#DIV/0!
52-90-4	Cysteine	13.5829	96.2	201	23.4521	1	4				23.1436				23.4083			23.5515	23.7051								23.1436	23.555	#DIV/0!	#DIV/0!	#DIV/0!	#DIV/0!	9.26677e+06	1.2324e+07	#DIV/0!	#DIV/0!
3909-12-4	Threonic acid	13.5874	68.5	202	15.7676	7	2	16.5441				14.9911															15.7676	#DIV/0!	#DIV/0!	#DIV/0!	#DIV/0!	#DIV/0!	55785.3	#DIV/0!	#DIV/0!	#DIV/0!
557-24-4	Maleamic acid	13.754	77	207	17.3104	12.6	3				15.2933							17.011	19.627								15.2933	18.319	#DIV/0!	#DIV/0!	#DIV/0!	#DIV/0!	40156	327014	#DIV/0!	#DIV/0!
64-04-0	Phenylethylamine	13.809	73	209	18.7797	14.9	3	15.6126							19.8026			20.9239									15.6126	20.3633	#DIV/0!	#DIV/0!	#DIV/0!	#DIV/0!	50102	1.34882e+06	#DIV/0!	#DIV/0!
533-73-3	Benzene-1,2,4-triol/hypotaurine	14.1376	85	224	17.3079	3.2	2									16.9142				17.7016							#DIV/0!	17.3079	#DIV/0!	#DIV/0!	#DIV/0!	#DIV/0!	#DIV/0!	162252	#DIV/0!	#DIV/0!
119-67-5	2-Carboxybenzaldehyde	14.4682	79	232	27.7544	0.2	4								27.7847		27.676	27.8097	27.7472								#DIV/0!	27.7544	#DIV/0!	#DIV/0!	#DIV/0!	#DIV/0!	#DIV/0!	2.26417e+08	#DIV/0!	#DIV/0!
56-85-9	Glutamine	16.0887	85.8	278	19.6814	7.1	4				21.1585				19.9377			19.8292	17.8001								21.1585	19.189	#DIV/0!	#DIV/0!	#DIV/0!	#DIV/0!	2.34074e+06	597671	#DIV/0!	#DIV/0!
7198-10-9	4-Hydroxymandelic acid	16.1454	78.5	280	15.4026	2.9	2																	15.7183		15.0869	#DIV/0!	#DIV/0!	15.4026	#DIV/0!	#DIV/0!	#DIV/0!	#DIV/0!	#DIV/0!	43315.2	#DIV/0!
2490-91-7	3-Deoxyglucose	16.1669	75.5	281	17.564	1.7	6														17.2214	17.3997	17.8223	17.5811	17.3671	17.9925	#DIV/0!	#DIV/0!	17.564	#DIV/0!	#DIV/0!	#DIV/0!	#DIV/0!	#DIV/0!	193774	#DIV/0!
123-99-9	Azelaic acid	16.361	73.2	285	15.77	1.7	5									15.6696	16.0319			15.5795				15.4774		16.0918	#DIV/0!	15.7603	15.7846	#DIV/0!	#DIV/0!	0.951326	#DIV/0!	55504.3	56447.2	#DIV/0!
99-50-3	3,4-Dihydroxybenzoic acid	16.599	74	293	15.4141	2.1	2	15.1895												15.6387							15.1895	15.6387	#DIV/0!	#DIV/0!	#DIV/0!	#DIV/0!	37367	51016	#DIV/0!	#DIV/0!
74-79-3	Arginine/Citrulline	16.6422	90	294	19.7134	8.6	5				18.2048				22.1707		18.4136	20.7437	19.034								18.2048	20.0905	#DIV/0!	#DIV/0!	#DIV/0!	#DIV/0!	302135	1.11645e+06	#DIV/0!	#DIV/0!
56-87-1	Lysine	16.9684	94.2	306	25.2556	4.3	5								25.3732		25.0556	24.0877	24.7444	27.0172							#DIV/0!	25.2556	#DIV/0!	#DIV/0!	#DIV/0!	#DIV/0!	#DIV/0!	4.00591e+07	#DIV/0!	#DIV/0!
775-06-4	meta-Tyrosine	17.4178	86.8	321	18.8204	3.4	4								19.6992		18.7417	18.6409	18.1997								#DIV/0!	18.8204	#DIV/0!	#DIV/0!	#DIV/0!	#DIV/0!	#DIV/0!	462915	#DIV/0!	#DIV/0!
51-67-2	Tyramine	17.5375	69.3	324	19.2607	0.6	3								19.1554		19.3755		19.2511								#DIV/0!	19.2607	#DIV/0!	#DIV/0!	#DIV/0!	#DIV/0!	#DIV/0!	628126	#DIV/0!	#DIV/0!
5934-29-2	Histidine	17.6258	83.8	328	22.0632	6.9	4				20.8728				24.246			21.9514	21.1828								20.8728	22.4601	#DIV/0!	#DIV/0!	#DIV/0!	#DIV/0!	1.9201e+06	5.76967e+06	#DIV/0!	#DIV/0!
137-08-6	Pantothenic acid	18.3403	83.3	348	17.5654	5.2	6				16.0789					18.4886	17.1197	18.2068	17.2668	18.2318							16.0789	17.8627	#DIV/0!	#DIV/0!	#DIV/0!	#DIV/0!	69218	238352	#DIV/0!	#DIV/0!
1190-94-9	5-Hydroxylysine	18.5278	75.5	352	16.2334	3	4								15.805		16.2018	16.0023	16.9245								#DIV/0!	16.2334	#DIV/0!	#DIV/0!	#DIV/0!	#DIV/0!	#DIV/0!	77044.4	#DIV/0!	#DIV/0!
3615-17-6	Hexosamine	19.1497	64.7	364	16.3391	2.2	3															16.3334		15.9862		16.6978	#DIV/0!	#DIV/0!	16.3391	#DIV/0!	#DIV/0!	#DIV/0!	#DIV/0!	#DIV/0!	82900.9	#DIV/0!
112-80-1	Oleic acid	20.5045	67	385	15.6785	2.8	4								15.7732		15.7906	16.0947				15.0557					#DIV/0!	15.8861	15.0557	#DIV/0!	#DIV/0!	#DIV/0!	#DIV/0!	60563	34058	#DIV/0!
103529-92-6	Myoinositol-2-phosphate	22.1214	79	399	18.4764	4.1	3														18.0868	17.9868		19.3556			#DIV/0!	#DIV/0!	18.4764	#DIV/0!	#DIV/0!	#DIV/0!	#DIV/0!	#DIV/0!	364706	#DIV/0!
56-45-1	Serine	9.7301	96.3	81	26.2144	9.7	6				25.4683				28.372		27.8751	25.2827	28.4242							21.8638	25.4683	27.4885	21.8638	#DIV/0!	#DIV/0!	#DIV/0!	4.6423e+07	1.88305e+08	3.81643e+06	12.164
543-24-8	N-Acetylglycine	15.0528	91.7	248	19.9544	5.2	6				20.49				20.5623		20.1503	20.3105	20.348					17.8654			20.49	20.3428	17.8654	#DIV/0!	#DIV/0!	#DIV/0!	1.47263e+06	1.32981e+06	238793	6.16698
70-47-3	Asparagine	17.1099	84.2	310	22.2698	10.1	6				20.8313				23.0057		23.8409	23.7854	23.8359					18.3194			20.8313	23.617	18.3194	#DIV/0!	#DIV/0!	#DIV/0!	1.86574e+06	1.28651e+07	327103	5.70384
56-84-8	Aspartic acid	11.9783	90.1	148	23.2816	14.8	7				20.2239				23.3864		25.5075	23.9443	23.8958	28.276				17.7372			20.2239	25.002	17.7372	#DIV/0!	#DIV/0!	#DIV/0!	1.22463e+06	3.36012e+07	218486	5.60506
492-27-3	Kynurenic acid	19.1203	85	363	18.4996	11.7	4				20.0126										15.4849	18.392		20.1089			20.0126	#DIV/0!	17.9953	#DIV/0!	#DIV/0!	#DIV/0!	1.05778e+06	#DIV/0!	261284	4.04839
3226-65-1	Methionine sulfoxide	17.0024	95.8	307	24.383	4.9	6				24.2086				25.6868		25.0076	24.8272	24.3764					22.1913			24.2086	24.9745	22.1913	#DIV/0!	#DIV/0!	#DIV/0!	1.93878e+07	3.29669e+07	4.78905e+06	4.04836
73-22-3	Tryptophan	20.4527	87.8	384	23.9992	9.3	12	22.6536	22.9911		25.7694				25.7584		25.6382	27.2072	26.8628	23.8253	21.665	21.565		23.6751		20.3791	23.8047	25.8584	21.8211	0.177688	0.159759	0.00355701	1.46529e+07	6.08352e+07	3.70503e+06	3.95488
85-87-0	Pyridoxamine	17.8336	70.4	338	27.0213	5.2	8				27.5215				28.0049		27.9341	27.7306	27.8084		26.2228	23.8738		27.0746			27.5215	27.8695	25.7237	#DIV/0!	#DIV/0!	0.153665	1.92669e+08	2.4522e+08	5.54136e+07	3.47692
56-12-2	gamma-Aminobutyric acid	13.2898	96.8	189	22.5077	8.8	4				23.8161										22.3562	19.7607		24.0977			23.8161	#DIV/0!	22.0715	#DIV/0!	#DIV/0!	#DIV/0!	1.47688e+07	#DIV/0!	4.40747e+06	3.35086
63-91-2	Phenylalanine	13.65	94.6	204	24.4767	4.8	14	25.6176	25.5966		25.9374				22.5077	23.6529	25.2612	22.938	23.6892	26.5792	24.2422	23.8864	23.8716	24.3446		24.5498	25.7172	24.1047	24.1789	0.000126793	0.0493446	0.911777	5.51632e+07	1.80401e+07	1.89925e+07	2.90447
1821-52-9	3-Indolelactic acid/tryptophan	20.4074	72.4	383	22.2015	4.7	11	22.5496	22.9911		21.7521				21.8329		23.5767	22.1846	22.5205	23.8253	20.4083	21.565		21.0099			22.4309	22.788	20.9944	0.0438518	0.529423	0.0137235	5.65441e+06	7.24222e+06	2.08903e+06	2.70672
	Annotation unknown	20.0803	0	376	25.5274	3.4	10	26.8418	26.4777		25.1995				25.8311		26.4265	24.89	25.3241		24.7738	25.3744		24.1351			26.173	25.6179	24.7611	0.0894384	0.410073	0.143844	7.56579e+07	5.1495e+07	2.84341e+07	2.66082
56-86-0	Glutamic acid	13.1948	96.6	187	25.2049	6.5	18	25.5809	25.4325	23.397	26.0949	26.8011		23.0938	26.0252	26.1569	26.8838	26.1541	26.1335	26.3278	24.214	21.1006	23.1043	25.8652	24.3325	26.9894	25.4613	26.2802	24.2677	0.272923	0.226564	0.0626138	4.61972e+07	8.14956e+07	2.01975e+07	2.28727
498-24-8	Mesaconic acid	11.6227	91	139	18.4582	6	5	18.017	18.2186						18.9219	20.0506					17.0829						18.1178	19.4863	17.0829	#DIV/0!	0.240383	#DIV/0!	284444	734429	138825	2.04894
	Annotation unknown	12.1247	0	152	20.0407	2.8	11	20.5728	20.5014	20.2421	20.8287	20.8105									19.5168	19.6561	19.7328	19.7556	19.334	19.4973	20.5911	#DIV/0!	19.5821	0.000112246	#DIV/0!	#DIV/0!	1.57955e+06	#DIV/0!	784882	2.01246
65-23-6	Pyridoxine	17.3773	85.3	319	18.266	8	9	16.1264			18.6156				19.7181		19.4467	19.2618	19.4091	18.8189	16.5018			16.4958			17.371	19.3309	16.4988	0.610869	0.357272	4.33643e-05	169506	659464	92603.8	1.83044
69-89-6	Xanthine	18.593	93.3	355	19.6368	10.4	3				20.2007										17.3745			21.3353			20.2007	#DIV/0!	19.3549	#DIV/0!	#DIV/0!	#DIV/0!	1.20507e+06	#DIV/0!	670514	1.79723
	Annotation unknown	16.8182	0	302	22.4801	2.4	11	22.9604	23.0175	22.6689	23.0964	22.9559									22.3416	22.4834	21.7544	22.5188	21.5606	21.9238	22.9398	#DIV/0!	22.0971	0.00250282	#DIV/0!	#DIV/0!	8.0458e+06	#DIV/0!	4.48631e+06	1.79341
	Annotation unknown	9.8349	0	86	29.7026	1.6	17	29.9826	30.0298	29.663	29.7646	30.0956			30.1467	30.1724	30.1868	30.0709	30.0926	30.1416	29.2773	29.1469	29.0756	29.1689	28.9913	28.9377	29.9071	30.1352	29.0996	8.13689e-05	0.0490249	7.97273e-07	1.00678e+09	1.17922e+09	5.75254e+08	1.75014
95-48-7	p-Cresol	8.2033	79.5	51	17.6148	4.7	17	18.3749	17.8892	18.6309	17.5745			16.046	18.2787	19.2369	17.8467	16.6704	17.2641	17.6423	17.8793	18.0031	17.2157	17.2942	16.2299	17.3752	18.1174	17.8232	17.3329	0.0562747	0.514511	0.295997	284368	231905	165091	1.72249
	Annotation unknown	20.3305	0	381	16.5643	4.8	13	16.8064	17.2427		16.9362				17.1824	15.2258	16.6565	17.5008	16.0168	16.8572		15.1588	16.7247	15.6778		17.3495	16.9951	16.5733	16.2277	0.220713	0.287318	0.586985	130632	97509.5	76741.4	1.70223
503-49-1	3-Hydroxy-3-methylglutaric acid (dicrotalic acid)	14.1355	99	223	24.3272	2	11	24.5417	24.6826	24.2664	25.3116	24.8603									24.0226	23.866	24.0289	24.1818	23.6697	24.1674	24.7325	#DIV/0!	23.9894	0.00923674	#DIV/0!	#DIV/0!	2.78758e+07	#DIV/0!	1.66545e+07	1.67377
156-38-7	4-Hydroxyphenylacetic acid	14.6198	91.4	236	20.0574	2.2	11	20.1175	20.1345	20.7587	20.6969	20.5624									19.5331	19.5039	19.6788	19.9017	19.7298	20.0142	20.454	#DIV/0!	19.7269	0.00301834	#DIV/0!	#DIV/0!	1.43637e+06	#DIV/0!	867747	1.65529
	Annotation unknown	6.4644	0	20	16.8076	2.2	11	16.9621	17.0165			16.7036			17.2465	17.3125	16.7683	16.675	17.0263	16.6672	16.5059		15.9999				16.8941	16.9493	16.2529	0.205732	0.727741	0.173915	121793	126547	78093.3	1.55958
60-18-4	Tyrosine	17.3404	96.8	316	24.2407	10.7	14	26.6574	24.3786		24.3033			15.8347	24.8562	24.815	25.089	24.198	24.4159	26.7821	24.2388	25.8867		24.1225		23.7922	25.1131	25.026	24.51	0.546607	0.925659	0.420574	3.62905e+07	3.41653e+07	2.38921e+07	1.51893
	Annotation unknown	9.8194	0	85	28.6976	1.7	17	28.9087	28.7464	29.1795	28.3612	28.7748			28.9087	29.321	29.3402	28.817	29.0638	29.2623	28.7675	27.9495	27.8551	28.0483	28.29	28.266	28.7941	29.1188	28.1961	0.0114837	0.0813497	0.000321875	4.65467e+08	5.82963e+08	3.07512e+08	1.51366
	Annotation unknown	7.6662	0	42	26.1701	2.9	17	26.6187	25.613	27.3209	26.2618	26.0314			26.2785	26.1048	26.538	26.0496	27.0853	26.0299	24.6729	26.286	25.5568	26.6227	24.5964	27.225	26.3691	26.3477	25.8266	0.329041	0.950623	0.304804	8.66765e+07	8.53977e+07	5.95107e+07	1.45649
97-65-4	Itaconic acid	10.836	80.6	118	18.665	11.8	5	19.9599		15.5371					20.7133	19.9054					17.2091						17.7485	20.3094	17.2091	#DIV/0!	0.449295	#DIV/0!	220208	1.29936e+06	151517	1.45335
87-32-1	N-Acetyltryptophan	22.4882	79.9	403	18.031	12.9	10	15.8283	15.8669		19.1804				17.9416		19.6033	21.2807	21.2784		14.3908	16.9228		18.0164			16.9585	20.026	16.4433	0.755557	0.0900777	0.0552892	127360	1.06764e+06	89112.5	1.4292
	Annotation unknown	12.1677	0	153	19.3343	5	17	20.4201	19.3391	19.5399	18.9367	19.1312		16.629	20.735	20.821	20.0862	19.8178	19.2989		19.5852	19.0729	18.9705	18.7644	18.8661	18.6698	19.4734	20.1518	18.9882	0.144243	0.116003	0.0111171	727904	1.16489e+06	520003	1.39981
7664-38-2	Phosphoric acid	9.8111	77.3	84	27.7811	5.5	18	28.6593	28.4461	28.5551	28.4004	28.0785		21.9286	27.3666	28.4185	28.3543	27.2822	28.2924	28.4182	28.2757	27.6536	27.6598	27.7142	28.29	28.266	28.4279	28.022	27.9765	0.0249554	0.139208	0.865047	3.61112e+08	2.72567e+08	2.64106e+08	1.3673
70-78-0	3-Iodotyrosine	20.9141	78.2	391	20.5157	9.7	5				20.0572				20.4585				22.783		21.7506			17.5295			20.0572	21.6208	19.64	#DIV/0!	#DIV/0!	0.517876	1.09096e+06	3.22479e+06	817019	1.33529
110-17-8	Fumaric acid	10.9566	96.5	120	20.3711	11.1	17	22.2893	22.4808	22.0151	22.1506	21.9825			16.8401	18.0037	17.8773	16.9887	17.4376	17.4318	21.8978	21.9172	21.8947	22.079	21.7315	21.2909	22.1837	17.4298	21.8018	0.0271146	6.48291e-08	3.56415e-08	4.76371e+06	176565	3.656e+06	1.30298
589-68-4	1-Monomyristin	21.995	84.5	398	16.5193	2.6	14	16.0886	16.6206	16.3745	17.0011	17.097			16.2095	16.6722		16.7591	17.1404		16.3382	16.6099	15.5658	16.4394		16.3544	16.6364	16.6953	16.2615	0.189434	0.832845	0.144744	101869	106117	78560.7	1.29669
10030-67-8	Melezitose or similar trisaccharide	29.8914	85.2	445	20.0799	2.1	11	20.0187	20.1803	20.0159	20.5795	20.5623									20.5127	20.4219	19.4587	19.8744	19.3196	19.9352	20.2713	#DIV/0!	19.9204	0.172584	#DIV/0!	#DIV/0!	1.26554e+06	#DIV/0!	992279	1.27539
72-18-4	Valine	7.1843	97	33	25.3741	1	17	25.562	25.5314	25.1745	25.3473	25.5929			25.6007	25.4126	25.9141	25.3828	25.4641	25.7189	25.0869	24.9806	25.0028	25.2032	25.2747	25.1102	25.4416	25.5822	25.1097	0.00951244	0.254589	0.00125191	4.55716e+07	5.02358e+07	3.62059e+07	1.25868
56-40-6	Glycine	10.3639	93.4	107	25.5853	8.3	18	25.9103	26.0289	26.7994	26.0385	25.8956		17.3046	26.0035	25.8572	26.9487	26.8877	26.0418	25.9839	26.0602	26.0655	24.7214	25.9069	25.9179	26.1627	26.1346	26.2871	25.8058	0.267382	0.575713	0.138232	7.36693e+07	8.18871e+07	5.86561e+07	1.25595
	Annotation unknown	7.3664	0	36	26.9125	2	16	26.9535	27.0275	26.5812	27.0151	26.7639			28.3747	26.7777	27.2214	27.1944	26.9451	26.9051	26.8575	26.5578		26.5887	27.1193	25.7168	26.8682	27.2364	26.568	0.284916	0.194293	0.0776763	1.22503e+08	1.58114e+08	9.94889e+07	1.23132
	Annotation unknown	13.7857	0	208	23.0788	11.5	13	19.8345	20.6175	20.4073	23.1063	21.5818			24.2318	23.044	25.6745	26.5681	26.9824	26.2949			19.5261			22.1547	21.1095	25.4659	20.8404	0.874619	0.000607025	0.124953	2.26251e+06	4.63463e+07	1.87756e+06	1.20502
	Annotation unknown	8.258	0	52	29.0455	1.5	17	29.9749	28.8171	29.1763	29.3023	28.4586			29.5858	29.3341	28.8527	28.5094	29.3749	28.6803	28.7224	28.7228	29.6638	29.1014	28.8386	28.6585	29.1458	29.0562	28.9512	0.535804	0.780293	0.66645	5.93977e+08	5.58197e+08	5.19031e+08	1.1444
	Annotation unknown	18.9067	0	358	20.0779	4.3	16	19.286	19.9888	19.4075	20.9265	20.2904		18.7015	18.9514	20.2574	20.9132	21.1069	21.2134	20.99	19.2431	19.1655	19.8606	20.9444			19.9798	20.572	19.8034	0.740965	0.232447	0.199441	1.03402e+06	1.55884e+06	914981	1.1301
	Annotation unknown	22.7189	0	406	15.3127	3.7	13	15.1495	15.4921		16.4254	15.3115			14.8544	14.6306	15.2652	14.8091			15.6052	16.0249	15.029	15.9363	14.5313		15.5946	14.8898	15.4254	0.687062	0.0851252	0.142133	49481.8	30358.7	44004.6	1.12447
34363-28-5	Glycerol 1-phosphate	15.9169	82.3	273	18.8936	11.1	10				18.8919			17.8257		14.8245	20.8947	20.761	20.3414	19.1559		16.4276		21.3776		18.4356	18.8919	19.1955	18.7469	#DIV/0!	#DIV/0!	0.817474	486432	600378	439931	1.1057
501-94-0	4-(2-Hydroxyethyl)phenol ( tyrosol)	13.8211	90.2	212	24.3828	12	12	24.9626	25.1565	25.6763	25.1489	25.5545								15.0936	25.0999	24.9196	25.2763	25.3384	24.9769	25.3905	25.2998	15.0936	25.1669	0.426645	#DIV/0!	#DIV/0!	4.13036e+07	34964	3.76709e+07	1.09643
	Annotation unknown	10.35	0	105	26.9246	1.3	10	26.6935		26.7277	26.6486	26.691				26.6635	27.4077	27.4071	27.3513	27.0944				26.5612			26.6902	27.1848	26.5612	#DIV/0!	0.0251041	#DIV/0!	1.08281e+08	1.52563e+08	9.90202e+07	1.09352
473-81-4	Glyceric acid	10.6384	63.3	115	20.2955	1	9			20.508	20.0777	20.5203									20.4298	20.4015	19.8955	20.3356	20.3391	20.1525	20.3687	#DIV/0!	20.259	0.554384	#DIV/0!	#DIV/0!	1.35389e+06	#DIV/0!	1.25477e+06	1.079
7664-93-9	Sulfuric acid	8.324	86.5	58	29.181	1.2	17	29.6762	29.2722	29.3288	29.3023	29.1181			29.5858	28.511	29.1214	28.9417	29.1443	28.6803	29.8751	29.2796	29.3786	28.9724	29.2308	28.6585	29.3395	28.9974	29.2325	0.589925	0.0949647	0.326645	6.7932e+08	5.35917e+08	6.30742e+08	1.07702
	Annotation unknown	19.2837	0	366	29.8548	0.5	17	29.792	29.9701	29.7511	29.844	29.8128			30.0118	30.0403	30.0626	29.9289	29.9	30.0339	29.6847	29.8503	29.6444	29.7606	29.7728	29.6718	29.834	29.9963	29.7308	0.0659738	0.00834566	8.8802e-05	9.57032e+08	1.07096e+09	8.90952e+08	1.07417
	Annotation unknown	11.1225	0	126	16.3655	1.7	16	16.4741	15.9786	16.6898	16.0442	16.25				16.223	16.9374	16.7194	16.6424	16.6876	16.1878	16.137	16.1427	16.2448	16.2395	16.2499	16.2873	16.642	16.2003	0.551068	0.0800804	0.0180245	79979.2	102267	75296.2	1.06219
2922-83-0	Kynurenine	20.2483	69	379	17.7014	3.4	5				18.2034				17.7292			16.69	17.7577					18.1266			18.2034	17.3923	18.1266	#DIV/0!	#DIV/0!	#DIV/0!	301842	172034	286190	1.05469
495-69-2	Hippuric acid	16.8912	84.6	304	18.3612	13.4	5	19.3634							21.28	14.9118	16.9297				19.3213						19.3634	17.7072	19.3213	#DIV/0!	#DIV/0!	#DIV/0!	674455	213985	655066	1.0296
	Annotation unknown	15.8232	0	269	20.1656	1.7	16	19.5844	20.397	20.9392	19.9977	20.2775				19.6058	20.3942	19.5861	20.3202	20.1445	20.2973	20.2851	20.0917	20.3147	20.3084	20.1056	20.2392	20.0101	20.2338	0.982283	0.444057	0.273009	1.23764e+06	1.05597e+06	1.23305e+06	1.00373
617-48-1	Malic acid	12.7269	96	167	27.1823	0.4	11	27.2228	27.2576	26.9351	27.282	27.1915									27.1885	27.1621	27.1473	27.3252	27.1773	27.116	27.1778	#DIV/0!	27.1861	0.908703	#DIV/0!	#DIV/0!	1.51818e+08	#DIV/0!	1.52694e+08	0.994265
87-89-8	Myoinositol	19.282	93.8	365	27.3524	13.8	19	28.5707	28.6015	28.6654	28.5582	28.3834	17.1815	16.1934	29.1873	28.5848	28.5841	28.6059	28.5685	28.5931	28.4467	28.6512	28.3925	28.7809	28.5789	28.5675	28.5558	28.6873	28.5696	0.856369	0.273213	0.33741	3.94607e+08	4.32248e+08	3.98392e+08	0.9905
	Annotation unknown	5.9726	0	7	14.2745	5.4	13	14.4182	14.0841				16.3055		13.3577	14.1475	13.9175	14.37	14.1494	13.6851	13.2504	14.8518		14.3122		14.7197	14.2512	13.9379	14.2835	0.939452	0.260691	0.428099	19499.6	15693.3	19941.9	0.977817
1109-28-0	Maltotriose or similar trisaccharide	30.7603	81.6	446	19.0536	4.4	9	19.2815	19.2062			18.6006									20.2461	20.0065	17.9411	19.7372	18.3268	18.1366	19.0294	#DIV/0!	19.0657	0.941466	#DIV/0!	#DIV/0!	535099	#DIV/0!	548720	0.975176
	Annotation unknown	7.2678	0	34	26.2964	3.7	17	25.9322	25.5314	25.1745	27.3681	25.5929			27.5645	25.8306	27.5798	27.4783	27.3584	25.8388	25.0869	24.9806	26.821	26.7485	25.2747	26.877	25.9198	26.9417	25.9648	0.93552	0.0815595	0.0897629	6.34804e+07	1.28904e+08	6.54904e+07	0.969309
	Annotation unknown	19.2888	0	367	29.3595	0.6	13	29.205	29.1818		29.408	29.1915			29.1921	29.4475	29.85	29.4776	29.3656	29.4147			29.3523	29.4132		29.1739	29.2466	29.4579	29.3132	0.49948	0.0775901	0.247058	6.36938e+08	7.37423e+08	6.67018e+08	0.954904
	Annotation unknown	8.2842	0	53	29.8668	0.9	17	29.5805	30.0213	29.2686	30.1241	29.6926			30.3017	29.7143	29.9286	30.0413	30.2369	29.9088	29.8751	29.8228	29.7057	30.0047	29.5936	29.915	29.7374	30.0219	29.8195	0.640915	0.157865	0.0950161	8.95073e+08	1.0902e+09	9.47452e+08	0.944716
3687-64-7	Galactinol or similar inositol-sugar adduct	26.4423	66.7	443	17.9508	1.3	9	17.6274	17.7604		18.1897	18.0018									18.0646	18.2831	17.7082	18.142		17.7797	17.8948	#DIV/0!	17.9955	0.564891	#DIV/0!	#DIV/0!	243712	#DIV/0!	261328	0.932593
70-26-8	Ornithine	16.5619	89.2	292	19.7148	5.9	6				20.99				19.6586		18.1175	19.4319	18.9815					21.1093			20.99	19.0474	21.1093	#DIV/0!	#DIV/0!	#DIV/0!	2.08273e+06	541792	2.26224e+06	0.920648
87-51-4	3-Indoleacetic acid	18.0968	85.8	343	17.348	4.5	6		16.2453		17.2943	18.3254									17.6712	16.6686		17.8833			17.2883	#DIV/0!	17.4077	0.875698	#DIV/0!	#DIV/0!	160066	#DIV/0!	173877	0.920567
	Annotation unknown	5.9497	0	6	19.3886	3	14	19.7968		19.1871	19.3971	19.3606			20.2197	19.6643	18.7261	19.6064	18.3126	18.8862	20.0657	18.941		20.225	19.0523		19.4354	19.2359	19.571	0.724703	0.550287	0.473817	708987	617416	778849	0.910301
	Annotation unknown	12.9559	0	177	27.6712	0.8	13	27.5793	27.8557	27.2986		27.5588				27.4809	27.549			28.1373	27.614	27.6264	28.0036	27.6853	27.5061	27.8306	27.5731	27.7224	27.711	0.350935	0.571696	0.962577	1.99678e+08	2.21452e+08	2.19706e+08	0.908844
13095-48-2	2-Hydroxyglutaric acid	13.8034	98.2	210	22.947	0.9	11	23.1269	22.6133	22.8308	22.8807	22.9067									23.1749	22.7942	23.1431	23.2927	22.7044	22.9495	22.8717	#DIV/0!	23.0098	0.298748	#DIV/0!	#DIV/0!	7.67462e+06	#DIV/0!	8.44583e+06	0.908688
	Annotation unknown	13.8214	0	213	25.9963	0.7	11	25.7679	25.8775	25.7207	26.0765	26.1105									26.0904	26.2904	26.0775	26.0994	25.7654	26.0834	25.9106	#DIV/0!	26.0677	0.17046	#DIV/0!	#DIV/0!	6.3076e+07	#DIV/0!	7.03354e+07	0.896789
	Annotation unknown	17.3598	0	318	25.1966	5.1	13	27.3664	26.2931		24.5765	22.31			25.0916	26.4099	25.3695	24.198	24.7663		25.5254	26.3821		24.1225		25.1449	25.1365	25.1671	25.2937	0.901928	0.980419	0.838331	3.68848e+07	3.76738e+07	4.11312e+07	0.89676
828-01-3	3-Phenyllactic acid	13.9481	95.2	218	21.6909	1.4	11	21.6246	21.4459	21.251	21.774	21.8517									21.8715	22.0241	21.2391	22.1273	21.9046	21.486	21.5894	#DIV/0!	21.7755	0.321599	#DIV/0!	#DIV/0!	3.15552e+06	#DIV/0!	3.58976e+06	0.879033
	Annotation unknown	25.6781	0	439	16.9911	3.2	14			17.0503	16.9521	16.6554	17.6106				16.9837	16.0858	16.4676	17.5754	16.0764	16.7856	17.544	17.0959	17.8481	17.1445	16.8859	16.7781	17.0824	0.504345	0.770785	0.484282	121107	112387	138779	0.872661
548-93-6	3-Hydroxyanthranilic acid	15.9617	97.9	274	24.4773	2.5	11	24.3513	24.587	24.4096	23.8032	24.651									23.4482	24.0819	25.4442	24.1723	24.8998	25.4012	24.3604	#DIV/0!	24.5746	0.571014	#DIV/0!	#DIV/0!	2.15389e+07	#DIV/0!	2.49857e+07	0.86205
99-06-9	3-Hydroxybenzoic acid	13.8258	68.9	214	25.5256	1.6	11	24.9626	25.1565	25.6763	25.1489	26.0673									25.8745	25.0203	25.2763	25.9936	25.7562	25.8491	25.4023	#DIV/0!	25.6283	0.40767	#DIV/0!	#DIV/0!	4.43465e+07	#DIV/0!	5.18678e+07	0.85499
13752-84-6	Erythronic acid	13.3889	94.9	193	23.4232	1.2	11	23.1786	23.3429	22.7496	23.5363	23.6108									23.5113	23.6043	23.5842	23.7618	23.4563	23.3189	23.2836	#DIV/0!	23.5395	0.179083	#DIV/0!	#DIV/0!	1.02111e+07	#DIV/0!	1.21923e+07	0.837501
	Annotation unknown	11.0862	0	124	26.9128	2.8	11			25.377	26.7568	27.1161					26.8343	27.1503	27.9216	28.1506		26.0865		26.8356	27.0826	26.7297	26.4166	27.5142	26.6836	0.675806	0.162463	0.0758821	8.95766e+07	1.91689e+08	1.07789e+08	0.831036
73-24-5	Adenine	17.2215	72.3	313	20.5662	7.4	13		18.9614		20.534	18.8136			20.3341	19.5639	21.6202	22.4681	22.9918	23.2488		19.6007	19.5453	20.0018		19.6775	19.4363	21.7045	19.7063	0.674538	0.0316528	0.0212092	709447	3.41745e+06	855450	0.829326
	Annotation unknown	13.9409	0	217	20.2734	3.9	18	19.2943	19.965	21.0565	21.09	20.4449		18.3107	19.1615	21.0712	19.6644	20.2515	20.1932	20.3594	19.8935	21.0247	20.3783	20.6037	21.0289	21.1293	20.3702	20.1169	20.6764	0.463063	0.573425	0.123503	1.35527e+06	1.13705e+06	1.67579e+06	0.808739
585-84-2	Aconitic acid	15.8047	73.5	268	18.2535	7.3	10	17.9365	18.4238		19.1894	17.2625			17.1349						15.8207	18.1233	18.5492	20.3041		19.7909	18.2031	17.1349	18.5176	0.733626	#DIV/0!	#DIV/0!	301764	143916	375291	0.80408
56-41-7	Alanine	7.3755	94.3	37	26.0542	6.3	18	25.9848	26.0674	26.9857	26.0037	26.8447		19.6447	26.6407	26.0726	26.6604	25.7569	25.9554	26.0524	26.7386	26.687	26.282	26.8238	27.0491	26.7258	26.3773	26.1897	26.7177	0.214379	0.506693	0.0189289	8.71667e+07	7.65408e+07	1.10365e+08	0.789803
443-79-8	Isoleucine	8.6303	89.4	61	25.9206	5.7	17	25.9617	26.02	24.6926	26.1671	22.2216			27.4351	26.1165	28.0855	26.6873	28.0742	26.7593	26.6655	25.9382	24.4981	25.4735	24.0375	25.8161	25.0126	27.193	25.4048	0.658601	0.0398771	0.00635806	3.38483e+07	1.53427e+08	4.44236e+07	0.761943
626-48-2	6-Methyluracil	11.156	76	127	17.0504	3.9	4					16.3494				17.9035				17.1906			16.7581				16.3494	17.5471	16.7581	#DIV/0!	#DIV/0!	#DIV/0!	83492	191510	110841	0.753259
80-69-3	Tartronic acid	11.5112	64.1	138	21.1189	1.4	11	20.8812	20.9079	20.4829	21.0821	21.0608									21.3931	21.3542	21.3939	21.3805	20.9225	21.4488	20.883	#DIV/0!	21.3155	0.0126538	#DIV/0!	#DIV/0!	1.9338e+06	#DIV/0!	2.60979e+06	0.740978
6338-41-6	5-Hydroxymethyl-2-furoic acid (Sumiki's acid)	13.5385	74.6	199	17.1788	9.5	7		14.1006			19.613									16.9289	17.7349	17.2554	17.2937		17.325	16.8568	#DIV/0!	17.3076	0.896821	#DIV/0!	#DIV/0!	118687	#DIV/0!	162216	0.731659
526-55-6	Tryptophol	17.4137	91.7	320	21.6627	2.7	10	21.4356	21.2305	20.6772	22.2959	21.5468										21.9629	22.1106	22.0681	20.9399	22.359	21.4372	#DIV/0!	21.8881	0.244722	#DIV/0!	#DIV/0!	2.83951e+06	#DIV/0!	3.88131e+06	0.731587
150-13-0	4-Aminobenzoic acid	14.7737	91.4	238	25.1842	9.1	18	23.4593	26.9105	27.2447	22.9327	27.1668	21.334		22.4937	28.1987	23.6122	22.3761	23.3126	28.2439	25.4114	25.2166	27.4162	23.6399	26.8664	27.4793	25.5428	24.7062	26.005	0.698411	0.58657	0.343155	4.88819e+07	2.73718e+07	6.73407e+07	0.725889
	Annotation unknown	18.3192	0	347	19.234	4.1	12	19.4074	19.6043		17.8394	18.954			18.5788	19.3299				19.8263	19.7188	20.536	18.0555	18.9694		19.9887	18.9513	19.245	19.4537	0.418654	0.607657	0.724118	506877	621322	718034	0.705923
	MSTFA artifact	10.7141	77.8	116	17.439	4.3	10	16.4642			17.1026						18.0743	19.0008	17.374	17.1556	17.4231			17.2129	17.9698	16.6124	16.7834	17.9012	17.3045	0.318774	0.105249	0.284977	112800	244788	161876	0.696827
	C25 hydrocarbon	23.2415	66.3	408	17.633	1.6	3					17.3064							17.7436			17.849					17.3064	17.7436	17.849	#DIV/0!	#DIV/0!	#DIV/0!	162081	219453	236099	0.686496
487-89-8	Indole-3-carboxaldehyde	17.7143	77.2	334	15.4602	3.1	4	15.3926	14.9675												15.3759	16.1047					15.1801	#DIV/0!	15.7403	0.341485	#DIV/0!	#DIV/0!	37123.8	#DIV/0!	54738.5	0.678204
57-50-1	Sucrose and similar disaccharides	23.8545	84.9	414	17.402	6.1	15	16.9152	16.0763	17.9083	17.7376				14.9541	17.8931	18.4853	17.7539	17.7218	16.9633	17.4378		19.6219	17.3104	17.5149	16.7366	17.1593	17.2952	17.7243	0.41277	0.8421	0.559925	146378	160836	216547	0.675967
6027-13-0	Homocysteine	14.8679	89.2	241	18.117	8.1	5				19.3679				17.337		16.6387	17.2673						19.9744			19.3679	17.081	19.9744	#DIV/0!	#DIV/0!	#DIV/0!	676560	138638	1.03016e+06	0.656756
20312-37-2	2-Hydroxyisocaproic acid	9.2954	99.8	75	24.1188	2.4	11	23.9294	23.8538	23.0902	24.0931	23.9256									24.5877	24.2711	24.8284	24.7283	23.305	24.6945	23.7784	#DIV/0!	24.4025	0.0622977	#DIV/0!	#DIV/0!	1.43889e+07	#DIV/0!	2.2176e+07	0.648849
	Annotation unknown	7.3818	0	38	24.5184	10.9	14	25.9848	24.9757	24.9765	24.9976	16.1459				26.0726	25.9282	25.7569	25.9554	26.0524	24.9932	24.8685		24.991		21.5593	23.4161	25.9531	24.103	0.745697	0.237517	0.117025	1.1193e+07	6.49617e+07	1.80189e+07	0.621179
488-15-3	2-Hydroxy-3-methylvaleric acid	9.3433	95.6	76	22.1087	2.7	11	21.2976	22.4564	21.0829	21.7011	22.0695									22.3751	22.3418	22.689	22.6821	21.6852	22.8155	21.7215	#DIV/0!	22.4315	0.0492701	#DIV/0!	#DIV/0!	3.45793e+06	#DIV/0!	5.6564e+06	0.611331
98-98-6	Picolinic acid	10.6085	81.5	113	16.0181	3.5	8		15.2166		16.3991	15.2982			15.6839						16.3412	16.0506	16.5539			16.6009	15.638	15.6839	16.3867	0.179859	#DIV/0!	#DIV/0!	50991.3	52642	85680.6	0.595133
6482-98-0	p-Hydroxyphenyllactic acid	17.3805	79.5	317	22.8321	11.1	17	21.4356	22.1884	20.6772	22.385	21.5468		15.8347	25.0916	26.0093	25.089	24.198	24.4159	26.9973	21.7057	23.3914	22.4348	22.0681		22.6776	21.6466	25.3002	22.4555	0.0882119	8.17292e-05	0.000466755	3.28305e+06	4.13155e+07	5.75163e+06	0.570804
	Annotation unknown	11.288	0	132	22.3611	2	11	21.7656	21.9203	21.7414	22.0171	22.1488									22.7209	22.8391	22.7929	22.8403	22.417	22.7693	21.9187	#DIV/0!	22.7299	3.17592e-05	#DIV/0!	#DIV/0!	3.96436e+06	#DIV/0!	6.95629e+06	0.569896
1445-07-4	Pseudouridine	21.426	84.5	394	21.169	3.4	4				20.5497										20.9564	20.9436		22.2262			20.5497	#DIV/0!	21.3754	#DIV/0!	#DIV/0!	#DIV/0!	1.53485e+06	#DIV/0!	2.72041e+06	0.564196
	Annotation unknown	22.842	0	407	19.071	3.8	18	19.1797	18.8943	18.3055	19.5058	18.7785		17.8856	18.8575	18.4214	18.7625	19.0294	18.6318	18.2827	19.8874	20.3439	19.9101	19.8731	18.4559	20.2723	18.9328	18.6642	19.7905	0.0355634	0.285922	0.00819614	500424	415426	906818	0.551846
149-32-6	Erythritol/Threitol	12.9489	93.7	175	26.8616	2.7	11	26.2955	27.1876	26.8065	24.9698	26.6448									27.1749	27.3186	27.2604	27.4637	26.8485	27.5076	26.3808	#DIV/0!	27.2623	0.080589	#DIV/0!	#DIV/0!	8.73823e+07	#DIV/0!	1.60978e+08	0.542822
	Annotation unknown	12.7831	0	169	21.1868	2.4	11	20.5939	20.6054	20.6485	21.095	20.5192									21.8295	21.649	21.4462	21.6818	21.562	21.4244	20.6924	#DIV/0!	21.5988	0.00015759	#DIV/0!	#DIV/0!	1.69447e+06	#DIV/0!	3.17608e+06	0.533509
110-15-6	Succinic acid	10.4555	92.5	110	24.4102	15.4	13	25.4852	25.6641	24.7176	25.7792	25.5673				15.8353		16.1866			26.3398	26.3858	26.2598	26.5827	26.0754	26.4543	25.4427	16.0109	26.3496	0.00589898	1.31036e-05	0.00326975	4.56045e+07	66034.5	8.55118e+07	0.533312
156-39-8	4-Hydroxyphenylpyruvic acid	17.503	79.6	323	17.0423	5.7	7	15.3029	16.4801		17.7065										17.472		18.2105	16.705		17.419	16.4965	#DIV/0!	17.4516	0.303241	#DIV/0!	#DIV/0!	92457.9	#DIV/0!	179248	0.515809
138-59-0	Shikimic acid	16.4377	89.7	288	20.4898	11.6	13	21.2213	21.3981	20.0987	21.1521	20.6189					15.9399	14.7859			22.2492	21.9419	21.5609	22.2646	20.9254	22.2107	20.8978	15.3629	21.8588	0.0160803	0.0361718	0.032516	1.95376e+06	42139.4	3.80325e+06	0.51371
16048-89-8	2-Isopropylmalic acid/alpha Ketoglutaric acid	13.8137	84.5	211	23.9536	3	11	23.495	23.4269	22.9147	24.1239	23.041									24.4043	23.7761	24.2643	24.6069	24.0458	25.3905	23.4003	#DIV/0!	24.4146	0.00984889	#DIV/0!	#DIV/0!	1.10712e+07	#DIV/0!	2.23633e+07	0.495062
	Tris	11.8004	94.8	143	20.8045	4.1	14	19.1475	20.4831		20.3708				20.9086	21.0248	22.306	19.9256	20.3399	21.6422	20.7673	19.9569	21.026	21.9432		21.4211	20.0005	21.0245	21.0229	0.126315	0.126729	0.997387	1.04891e+06	2.1331e+06	2.13069e+06	0.492286
59-00-7	Xanthurenic acid	20.8366	98	389	21.4103	9.3	6	21.86	17.5151		23.2258										21.4454	22.0885		22.3271			20.867	#DIV/0!	21.9537	0.593857	#DIV/0!	#DIV/0!	1.91244e+06	#DIV/0!	4.06173e+06	0.470842
4350-09-8	5-Hydroxytryptophan	22.5242	91.4	404	21.4651	10.2	10	19.9336	17.0036		22.9487				21.3781		21.882	23.895	24.3751		19.4463	21.7078		22.0808			19.962	22.8826	21.0783	0.600422	0.224137	0.169183	1.02129e+06	7.73276e+06	2.21412e+06	0.461263
143-07-7	Lauric acid	14.7766	77.9	239	16.7973	6.6	7	15.2749				15.9831			18.2143	18.2782	16.7918	16.2733			16.7656						15.629	17.3894	16.7656	#DIV/0!	0.0481895	#DIV/0!	50675	171683	111419	0.454814
56-81-5	Glycerol	9.8663	84.3	87	27.398	5.6	12	27.8315	26.4701	27.4346	27.7115	26.1738		23.2212							28.6012	28.6147	27.9455	28.0599	28.5192	28.1934	27.1243	#DIV/0!	28.3223	0.0202983	#DIV/0!	#DIV/0!	1.46294e+08	#DIV/0!	3.35634e+08	0.435874
154-02-9	5-Hydroxytryptophol	20.1851	64.4	378	20.2563	9.2	14	19.2038	20.4593	15.6727	21.4509	19.4549			20.2251	19.377	21.8811	22.4111	22.8664	19.0986	18.7739	21.1639		21.55			19.2483	20.9766	20.4959	0.378848	0.185101	0.68035	622759	2.06336e+06	1.47874e+06	0.421143
147-81-9	Aldopentoses	14.9678	91.8	245	19.6134	4.1	11	18.9648	18.3752	19.4111	18.278	19.3942									20.2245	19.7447	20.4194	20.0512	20.3945	20.4902	18.8847	#DIV/0!	20.2208	0.00276653	#DIV/0!	#DIV/0!	484001	#DIV/0!	1.22195e+06	0.396089
58-96-8	Uridine	22.4281	91	402	19.7556	4.3	6	19.0854	19.4941		18.5529										20.7619	20.4624		20.1769			19.0441	#DIV/0!	20.4671	0.0169228	#DIV/0!	#DIV/0!	540577	#DIV/0!	1.44944e+06	0.372955
526-95-4	Gluconic acid or similar sugar acid	18.3958	84.1	349	17.7101	6.5	9	16.6724	17.5171		18.1234	15.339									18.67	18.0151	17.3969	18.9588		18.6982	16.913	#DIV/0!	18.3478	0.0926763	#DIV/0!	#DIV/0!	123400	#DIV/0!	333608	0.369895
	Annotation unknown	16.7799	0	301	21.5185	6.8	15	19.3727	20.5378	19.5122	21.5601	21.191				20.9944	21.7035	22.3878	22.7268	23.1905	19.3409	21.3609	23.8926	21.4492		23.5579	20.4347	22.2006	21.9203	0.163718	0.0167576	0.770384	1.41733e+06	4.81992e+06	3.9689e+06	0.357108
528-50-7	Cellobiose or similar disaccharide	24.5453	97	419	25.9808	3.1	11	25.1487	25.292	24.8043	25.3985	25.186									26.6109	26.7582	26.3624	26.7865	26.4245	27.0164	25.1659	#DIV/0!	26.6598	2.54341e-06	#DIV/0!	#DIV/0!	3.76436e+07	#DIV/0!	1.06024e+08	0.355046
	Annotation unknown	7.6929	0	43	21.9138	7.1	16	19.5313	21.1367	21.802	21.8974	22.1187			19.7635	21.333	21.1942	22.1058	22.6935	23.039	20.1845	21.4436	25.3745		22.4244	24.5787	21.2972	21.6882	22.8011	0.212365	0.577668	0.34271	2.57691e+06	3.37899e+06	7.30846e+06	0.352592
	Annotation unknown	14.2355	0	226	19.6914	9.9	12	19.4929	19.3108	18.3378	20.0811	19.4871	14.2662								21.5294	21.2682	20.9216	20.7378	19.9302	20.9334	19.3419	#DIV/0!	20.8867	0.00263171	#DIV/0!	#DIV/0!	664510	#DIV/0!	1.93882e+06	0.34274
488-81-3	Pentitols	15.5089	93.3	261	20.2543	4.3	11	19.2473	19.411	19.0798	19.4963	19.7016									21.0194	21.2101	20.4036	21.227	20.7785	21.2229	19.3872	#DIV/0!	20.9769	7.57802e-06	#DIV/0!	#DIV/0!	685689	#DIV/0!	2.06387e+06	0.332235
	Annotation unknown	15.8343	0	271	20.4177	4.3	11	19.7223	19.8857	18.8052	19.7591	19.5648									21.1398	21.1685	20.9531	21.3985	21.029	21.1685	19.5474	#DIV/0!	21.1429	0.000614475	#DIV/0!	#DIV/0!	766239	#DIV/0!	2.31549e+06	0.330919
51-35-4	Hydroxyprolines	12.9387	86.6	173	24.922	3.7	14	25.4699	24.574	23.5589	24.9698	23.763			24.6748	24.4606	23.8843	24.3104	25.4276	25.5803			25.85		25.5609	26.8236	24.4671	24.723	26.0782	0.0269871	0.585249	0.0430907	2.3192e+07	2.76926e+07	7.08448e+07	0.327364
	Annotation unknown	8.3146	0	56	23.3987	5.8	18	22.96	22.8328	22.678		22.7584	23.1522	19.397	23.5594	23.3884	24.406	23.0471	23.2164	23.2374	23.0173	24.5209	24.7665	26.1357	23.2273	24.8755	22.8073	23.4758	24.4239	0.0183113	0.018789	0.108129	7.33977e+06	1.16658e+07	2.2507e+07	0.32611
56-89-3	Cystine	21.1315	99	393	26.2099	4.4	9	23.6631			26.451				26.9426		24.8406	26.7262	26.7277		27.0478	26.8074		26.683			25.0571	26.3093	26.846	0.420432	0.527666	0.358696	3.49082e+07	8.31547e+07	1.20633e+08	0.289376
820-11-1	3-Phosphoglyceric acid	16.4028	80	287	17.3352	7.6	2				16.4031													18.2674			16.4031	#DIV/0!	18.2674	#DIV/0!	#DIV/0!	#DIV/0!	86662	#DIV/0!	315517	0.274667
141-43-5	Ethanolamine	9.5605	86.7	77	20.0839	5.4	9		18.6902		19.2147	18.5821									20.3233	20.8951	20.5771	21.5936	19.6845	21.1941	18.829	#DIV/0!	20.7113	0.000868009	#DIV/0!	#DIV/0!	465691	#DIV/0!	1.71678e+06	0.271258
50-99-7	Glucose and other aldohexoses	17.1614	93.1	312	21.6734	4.9	11	20.4842	20.6574	20.2325	21.0389	20.698									22.8536	22.7928	22.7452	22.4285	22.6637	21.8122	20.6222	#DIV/0!	22.5493	6.76406e-06	#DIV/0!	#DIV/0!	1.61398e+06	#DIV/0!	6.1379e+06	0.262954
69-79-4	Maltose or similar disaccharide	24.8067	97.2	424	23.869	4.4	11	22.7145	22.9513	22.4439	23.106	22.8486									24.7339	24.7685	24.9761	25.1895	24.0678	24.7585	22.8128	#DIV/0!	24.7491	4.14921e-06	#DIV/0!	#DIV/0!	7.36804e+06	#DIV/0!	2.81974e+07	0.261302
6138-23-4	Trehalose or similar disaccharide	24.652	91.4	420	21.2756	14.2	17	22.0037	22.2548	21.6593	22.3714	22.346		18.5844		17.8154	19.5677	14.1605	18.7303	17.5725	24.0123	24.1568	24.2801	24.2589	23.9396	23.9708	22.127	17.5693	24.1031	1.70847e-05	0.00729481	0.00204741	4.5804e+06	194483	1.80196e+07	0.25419
616-04-6	1-Methylhydantoin	11.0372	78.1	122	19.079	5.2	7					17.3696									18.3429	20.5587	19.2124	19.2877	19.4718	19.3099	17.3696	#DIV/0!	19.3639	#DIV/0!	#DIV/0!	#DIV/0!	169340	#DIV/0!	674712	0.250981
499-40-1	Isomaltose or similar disaccharide	25.5762	96.6	437	22.6293	5.2	11	21.5639	21.7815	20.9595	21.6652	21.5585									23.7489	24.1224	22.4142	23.8241	23.7601	23.5235	21.5057	#DIV/0!	23.5655	9.11053e-05	#DIV/0!	#DIV/0!	2.97758e+06	#DIV/0!	1.24147e+07	0.239843
5949-29-1	Citric acid/isocitric acid	16.5494	86.9	290	22.188	14.2	13	23.6889	22.2264		25.2735	19.4473					19.349	18.4543	19.7152	16.4723	25.6798	25.224	22.9227	26.0346		23.9556	22.659	18.4977	24.7633	0.193604	0.0351046	0.000458995	6.62292e+06	370138	2.84779e+07	0.232564
50887-69-9	Orotic acid	15.7576	95.3	266	22.2723	18.5	3				23.5016						17.6727							25.6426			23.5016	17.6727	25.6426	#DIV/0!	#DIV/0!	#DIV/0!	1.18768e+07	208943	5.23822e+07	0.226733
99-96-7	4-Hydroxybenzoic acid	14.4923	89.2	235	18.7251	6.4	13	17.7001	17.8627	17.5938		18.0301				17.6774			17.6917	17.2182	19.6705	19.9301	20.0083	20.2621	19.5341	20.2478	17.7967	17.5291	19.9421	6.92885e-07	0.226937	0.000125895	227685	189140	1.00736e+06	0.226022
617-31-2	2-Hydroxyvaleric acid	8.285	86.6	54	22.5003	5	5					20.5711									22.7001	23.1384		23.3777	22.7145		20.5711	#DIV/0!	22.9827	#DIV/0!	#DIV/0!	#DIV/0!	1.5578e+06	#DIV/0!	8.28841e+06	0.187949
112-72-1	1-Tetradecanol	16.0333	86.8	277	14.8869	8.3	4	13.9735										13.8185		15.3034						16.4521	13.9735	14.5609	16.4521	#DIV/0!	#DIV/0!	#DIV/0!	16086	24170.1	89653	0.179425
57-55-6	1,2-Propanediol	5.8103	81.5	4	21.3824	11.4	12	20.3041	21.5969	19.7579	21.5995	21.4807					17.6783	16.6937			23.1654		22.1123	24.2213	23.7465	24.2322	20.9478	17.186	23.4955	0.00174291	0.0173604	0.00471958	2.02266e+06	149108	1.18265e+07	0.171028
	Annotation unknown	17.7708	0	337	17.6704	8.5	11	15.9959	16.9876		16.4754	15.9584				15.5063					19.0009	19.1646	19.0146	19.1104	18.0824	19.0781	16.3543	15.5063	18.9085	0.000159165	#DIV/0!	#DIV/0!	83780.3	46545	492064	0.170263
	Annotation unknown	13.6085	0	203	21.7288	6.5	11	20.578	20.6821	19.2518	20.4036	20.7588									22.7266	22.6544	22.8826	23.4266	22.6776	22.9751	20.3349	#DIV/0!	22.8905	0.000243179	#DIV/0!	#DIV/0!	1.32252e+06	#DIV/0!	7.7755e+06	0.170088
	Annotation unknown	12.6365	0	165	21.8231	6.4	11	20.5188	20.7063	19.5644	20.6462	20.6179									22.7303	22.9059	23.0518	23.1626	22.9507	23.1991	20.4107	#DIV/0!	23.0001	0.000100201	#DIV/0!	#DIV/0!	1.39392e+06	#DIV/0!	8.38908e+06	0.166159
72-19-5	Threonine	10.185	79.3	98	24.8019	8	17	22.4217	22.6624	21.0417	24.7215	22.0769			25.0026	26.9959	26.275	23.0527	27.5098	28.4031	25.1604	25.0149	25.3825	25.5445	25.2074	25.1592	22.5848	26.2065	25.2448	0.010997	0.00545483	0.276849	6.29086e+06	7.7437e+07	3.97604e+07	0.158219
616-45-5	2-Pyrrolidinone	8.024	92.2	49	19.7742	11.1	9		17.3656	16.8443		19.7154									18.7316	20.4429	23.5897	19.2988	19.482	22.4971	17.9751	#DIV/0!	20.6737	0.0703882	#DIV/0!	#DIV/0!	257656	#DIV/0!	1.67265e+06	0.154041
6263-10-8	Citramalic acid	12.5318	82.9	163	18.4674	8.1	9	15.672	17.3127			16.8158									18.9743	19.0608	19.9485	19.6158	19.1806	19.6263	16.6002	#DIV/0!	19.4011	0.0202045	#DIV/0!	#DIV/0!	99345.3	#DIV/0!	692307	0.143499
	Annotation unknown	13.9262	0	216	20.6334	12.5	15	16.7069		17.6614	21.1372	19.145			20.1357	18.6093	21.557	22.2879	22.4486	22.2657		18.8558	25.2707	21.4565	17.3458	24.6168	18.6626	21.2174	21.5091	0.167242	0.0725475	0.868129	414967	2.43815e+06	2.98467e+06	0.139033
	Annotation unknown	17.4606	0	322	21.1859	7.9	17	19.1521	20.4738	20.4558	20.5611	20.4168		17.791		20.5356	20.9591	19.7758	20.0312	21.5239	22.4539	22.9419	23.2058	23.4365	22.6924	23.7531	20.2119	20.5651	23.0806	3.02857e-05	0.417167	0.000278268	1.2145e+06	1.55137e+06	8.87057e+06	0.136913
58-61-7	Adenosine	23.8904	79.8	415	19.0203	8.5	5	17.1044			17.4252										20.3526	20.1218		20.0976			17.2648	#DIV/0!	20.1907	0.0107174	#DIV/0!	#DIV/0!	157481	#DIV/0!	1.19675e+06	0.13159
57-48-7	Fructose or similar ketohexose	17.05	81.2	308	19.0577	9.6	11	17.4385	15.8148	18.3697	16.809	17.9538									20.2673	20.3545	20.5416	21.039	20.3344	20.7115	17.2772	#DIV/0!	20.5414	0.00129852	#DIV/0!	#DIV/0!	158836	#DIV/0!	1.52607e+06	0.104082
17812-24-7	Pentonic acids	16.1197	73.3	279	20.428	8.5	11	18.239	18.6142	18.5861	18.7441	18.9627									21.5652	22.2399	22.1796	21.7595	21.6041	22.214	18.6292	#DIV/0!	21.9271	1.58759e-08	#DIV/0!	#DIV/0!	405463	#DIV/0!	3.9875e+06	0.101683
