## Supplemental Table S2 for "A cell non-autonomous mechanism of yeast chronological aging regulated by caloric restriction and one-carbon metabolism"

### Sheet: GO_terms_CRCM-UP 96hr
Table S2. GO terms of 96hr upregulated genes (>1.5-fold) in CRCM compared to NR control.
GO terms that show at least 2-fold enrichment
Analysis Type:	PANTHER Overrepresentation Test (Released 20200407)
Annotation Version and Release Date:	GO Ontology database Released 2020-02-21
Analyzed List: upload_1 (Saccharomyces cerevisiae)
Reference List: Saccharomyces cerevisiae (all genes)
Test Type: FISHER
Correction: BONFERRONI
Bonferroni count: 2200
GO biological process complete	REFLIST (6026)	Hits	Expected	Fold enrichment	P-value
alpha-amino acid catabolic process (GO:1901606)	42	19	5.11	3.72	0.0293
carboxylic acid catabolic process (GO:0046395)	89	35	10.83	3.23	0.000121
cellular amino acid catabolic process (GO:0009063)	56	22	6.81	3.23	0.0368
organic acid catabolic process (GO:0016054)	90	35	10.95	3.2	0.000151
small molecule catabolic process (GO:0044282)	145	44	17.64	2.49	0.00134
alpha-amino acid metabolic process (GO:1901605)	179	51	21.77	2.34	0.000884
monocarboxylic acid metabolic process (GO:0032787)	160	45	19.46	2.31	0.00679
drug metabolic process (GO:0017144)	197	53	23.96	2.21	0.0026
