## Supplemental Table S3 for "A cell non-autonomous mechanism of yeast chronological aging regulated by caloric restriction and one-carbon metabolism"

### Sheet: CRCM-UP 24hr
Table S3. GO terms of 24hr upregulated genes (>1.5-fold) in CRCM compared to NR control.
GO terms that show at least 2-fold enrichment
Analysis Type:	PANTHER Overrepresentation Test (Released 20200407)
Annotation Version and Release Date:	GO Ontology database Released 2020-02-21
Analyzed List: upload_1 (Saccharomyces cerevisiae)
Reference List: Saccharomyces cerevisiae (all genes)
Test Type: FISHER
Correction: BONFERRONI
Bonferroni count: 2200
GO biological process complete	REFLIST (6026)	Hits	Expected	Fold enrichment	P-value
mitochondrial translation (GO:0032543)	118	75	15.8	4.75	2.14e-19
respiratory chain complex IV assembly (GO:0008535)	28	16	3.75	4.27	0.0459
mitochondrial respiratory chain complex IV assembly (GO:0033617)	28	16	3.75	4.27	0.0459
mitochondrial gene expression (GO:0140053)	148	80	19.82	4.04	1.5e-17
cytochrome complex assembly (GO:0017004)	41	22	5.49	4.01	0.00295
mitochondrial respiratory chain complex assembly (GO:0033108)	47	25	6.29	3.97	0.000637
peptidyl-lysine modification (GO:0018205)	116	40	15.53	2.57	0.00378
transcription by RNA polymerase II (GO:0006366)	156	47	20.89	2.25	0.00872
rRNA processing (GO:0006364)	280	77	37.5	2.05	0.00016
nucleic acid-templated transcription (GO:0097659)	236	64	31.61	2.02	0.0032
transcription, DNA-templated (GO:0006351)	236	64	31.61	2.02	0.0032
